# Genetic sensitivity analysis: adjusting for genetic confounding in epidemiological associations

**DOI:** 10.1101/592352

**Authors:** Jean-Baptiste Pingault, Frühling Rijsdijk, Tabea Schoeler, Shing Wan Choi, Saskia Selzam, Eva Krapohl, Paul F. O’Reilly, Frank Dudbridge

## Abstract

Associations between exposures and outcomes reported in epidemiological studies are typically unadjusted for genetic confounding. We propose a two-stage approach for estimating the degree to which such observed associations can be explained by genetic confounding. First, we assess attenuation of exposure effects in regressions controlling for increasingly powerful polygenic scores. Second, we use structural equation models to estimate genetic confounding using heritability estimates derived from both SNP-based and twin-based studies. We examine associations between maternal education and three developmental outcomes – child educational achievement, Body Mass Index, and Attention Deficit Hyperactivity Disorder. Polygenic scores explain between 14.3% and 23.0% of the original associations, while analyses under SNP- and twin-based heritability scenarios indicate that observed associations could be almost entirely explained by genetic confounding. Thus, caution is needed when interpreting associations from non-genetically informed epidemiology studies. Our approach, akin to a genetically informed sensitivity analysis can be applied widely.

**Author summary:** An objective shared across the life, behavioural, and social sciences is to identify factors that increase risk for a particular disease or trait. However, identifying true risk factors is challenging. Often, a risk factor is statistically associated with a disease even if it is not really relevant, meaning that even successfully improving the risk factor will not impact the disease. One reason for the existence of such misleading associations stems from genetic confounding. This is when genetic factors influence both the risk factor and the disease, which generates a statistical association even in the absence of a true effect of the risk factor. Here, we propose a method to estimate genetic confounding and quantify its effect on observed associations. We show that a large part of the associations between maternal education and three child outcomes - educational achievement, body mass index and Attention-Deficit Hyperactivity Disorder-is explained by genetic confounding. Our findings can be applied to better understand the role of genetics in explaining associations of key risk factors with diseases and traits.
