## Supplement 2 for "Genetic sensitivity analysis: adjusting for genetic confounding in epidemiological associations"

### Sheet: Simulations First Set
	N	Causal effect	Gen cor	Nongenetic cor	Heritability X	Heritability Y	f1	f2	True Residual Association	Observed cor	GsensY	GsensY cons	GsensX	GsensX cons	GsensXY	GsensXY cons	SE GsensY	SE GsensY cons	SE GsensX	SE GsensX cons	SE GsensXY	SE GsensXY cons	SD GsensY	SD GsensY cons	SD GsensX	SD GsensX cons	SD GsensXY	SD GsensXY cons	EDR GsensY	EDR GsensY cons	EDR GsensX	EDR GsensX cons	EDR GsensXY	EDR GsensXY cons
1	3000	0	0	0	0.3	0.3	1	1	0	-0.0001	0	-0.0001	-0.0004	-0.0052	-0.0002	-0.0044	0.0153	0.0153	0.0219	0.0203	0.0183	0.017	0.0152	0.0152	0.0215	0.0195	0.0184	0.0166	0.052	0.047	0.053	0.0555	0.0465	0.0545
2	10000	0	0	0	0.3	0.3	1	1	0	-0.0003	-0.0002	-0.0002	-0.0004	-0.003	-0.0003	-0.0025	0.0084	0.0084	0.012	0.0111	0.01	0.0093	0.0085	0.0085	0.0121	0.0109	0.01	0.0091	0.049	0.055	0.049	0.047	0.0555	0.0485
3	3000	0.2	0	0	0.3	0.3	1	1	0.2	0.1999	0.2	0.1998	0.1999	0.1951	0.1999	0.1957	0.0149	0.0148	0.0214	0.0199	0.0178	0.0165	0.0158	0.0158	0.0229	0.0206	0.0193	0.0174	1	1	1	1	1	1
4	10000	0.2	0	0	0.3	0.3	1	1	0.2	0.1998	0.2	0.2	0.1998	0.1973	0.2	0.1977	0.0081	0.0081	0.0117	0.0108	0.0097	0.009	0.0087	0.0087	0.0126	0.0113	0.0106	0.0095	1	1	1	1	1	1
5	3000	0	0.4	0	0.3	0.3	1	1	0	0.1202	0	-0.0038	0	-0.005	0.0002	-0.005	0.0175	0.0166	0.0238	0.0229	0.0184	0.017	0.0174	0.0164	0.0235	0.0224	0.0185	0.0168	0.0475	0.0475	0.0475	0.055	0.0495	0.0545
6	10000	0	0.4	0	0.3	0.3	1	1	0	0.1202	0.0001	-0.0021	0.0001	-0.0029	0	-0.0027	0.0096	0.0091	0.013	0.0124	0.01	0.0093	0.0095	0.0089	0.0127	0.012	0.0099	0.009	0.051	0.044	0.049	0.054	0.043	0.057
7	3000	0.2	0.4	0	0.3	0.3	1	1	0.2	0.3103	0.2	0.1965	0.1998	0.1951	0.2004	0.1953	0.0168	0.016	0.0226	0.0219	0.0179	0.0166	0.0177	0.0167	0.0254	0.0231	0.0189	0.0171	1	1	1	1	1	1
8	10000	0.2	0.4	0	0.3	0.3	1	1	0.2	0.3103	0.1997	0.1977	0.1998	0.1974	0.1997	0.197	0.0092	0.0088	0.0124	0.0119	0.0097	0.009	0.0098	0.0092	0.0144	0.0132	0.0107	0.0096	1	1	1	1	1	1
9	3000	0	0	0.2	0.3	0.3	1	1	0.11	0.1104	0.1106	0.1104	0.1575	0.1114	0.1577	0.1116	0.0152	0.0152	0.0221	0.0183	0.0186	0.0153	0.0157	0.0157	0.0223	0.0187	0.0186	0.0159	1	1	1	1	1	1
10	10000	0	0	0.2	0.3	0.3	1	1	0.11	0.1098	0.11	0.1099	0.1572	0.1104	0.1574	0.1106	0.0083	0.0083	0.0121	0.01	0.0101	0.0083	0.0085	0.0085	0.0121	0.0103	0.01	0.0086	1	1	1	1	1	1
11	3000	0.2	0	0.2	0.3	0.3	1	1	0.3056	0.3062	0.3062	0.306	0.3514	0.3073	0.3517	0.3071	0.0142	0.0142	0.0211	0.0176	0.0174	0.0144	0.0161	0.0161	0.0232	0.0199	0.0199	0.0166	1	1	1	1	1	1
12	10000	0.2	0	0.2	0.3	0.3	1	1	0.3056	0.3056	0.3058	0.3057	0.3509	0.3061	0.3511	0.3063	0.0078	0.0078	0.0116	0.0096	0.0095	0.0078	0.0088	0.0088	0.0127	0.0106	0.0108	0.009	1	1	1	1	1	1
13	3000	0	0.4	0.2	0.3	0.3	1	1	0.11	0.2302	0.1159	0.1121	0.1569	0.1538	0.1576	0.1165	0.0172	0.0164	0.0221	0.0219	0.0186	0.0157	0.0173	0.0162	0.0239	0.0229	0.0183	0.016	1	1	1	1	1	1
14	10000	0	0.4	0.2	0.3	0.3	1	1	0.11	0.2304	0.1161	0.1141	0.1573	0.1556	0.1576	0.1166	0.0094	0.009	0.0121	0.0119	0.0101	0.0085	0.0096	0.009	0.0133	0.0127	0.0102	0.009	1	1	1	1	1	1
15	3000	0.2	0.4	0.2	0.3	0.3	1	1	0.3056	0.4164	0.3112	0.3078	0.3511	0.3483	0.3514	0.312	0.0161	0.0153	0.0206	0.0205	0.0175	0.0148	0.0186	0.0176	0.0272	0.0258	0.0203	0.0178	1	1	1	1	1	1
16	10000	0.2	0.4	0.2	0.3	0.3	1	1	0.3056	0.4163	0.3111	0.3093	0.3511	0.3495	0.351	0.3116	0.0088	0.0084	0.0113	0.0111	0.0096	0.008	0.0102	0.0096	0.0143	0.0135	0.0106	0.0095	1	1	1	1	1	1
17	3000	0	0	0.4	0.3	0.3	1	1	0.22	0.22	0.22	0.2198	0.3142	0.2229	0.3146	0.2234	0.0148	0.0147	0.0227	0.018	0.0193	0.0149	0.0163	0.0163	0.023	0.02	0.0198	0.0173	1	1	1	1	1	1
18	10000	0	0	0.4	0.3	0.3	1	1	0.22	0.2202	0.2201	0.22	0.3144	0.2223	0.3144	0.2228	0.0081	0.0081	0.0124	0.0098	0.0105	0.0081	0.0087	0.0087	0.0123	0.0108	0.0104	0.0093	1	1	1	1	1	1
19	3000	0.2	0	0.4	0.3	0.3	1	1	0.4024	0.4025	0.4026	0.4023	0.4891	0.4051	0.4894	0.4056	0.0134	0.0134	0.0212	0.0169	0.0176	0.0136	0.0172	0.0171	0.0241	0.0207	0.0213	0.0186	1	1	1	1	1	1
20	10000	0.2	0	0.4	0.3	0.3	1	1	0.4024	0.4025	0.4025	0.4024	0.4891	0.4044	0.4892	0.4052	0.0073	0.0073	0.0116	0.0092	0.0096	0.0074	0.0094	0.0094	0.0136	0.0118	0.0117	0.0105	1	1	1	1	1	1
21	3000	0	0.4	0.4	0.3	0.3	1	1	0.22	0.3403	0.2311	0.2276	0.3149	0.3139	0.3152	0.2345	0.0167	0.0159	0.0207	0.0208	0.0194	0.0153	0.0178	0.0168	0.0243	0.0241	0.0193	0.0175	1	1	1	1	1	1
22	10000	0	0.4	0.4	0.3	0.3	1	1	0.22	0.34	0.2311	0.2292	0.3141	0.3136	0.3143	0.2335	0.0091	0.0087	0.0113	0.0113	0.0105	0.0083	0.01	0.0093	0.0132	0.013	0.0104	0.0096	1	1	1	1	1	1
23	3000	0.2	0.4	0.4	0.3	0.3	1	1	0.4024	0.5126	0.4124	0.4091	0.4884	0.4875	0.489	0.4153	0.0152	0.0144	0.0189	0.019	0.0176	0.0139	0.0197	0.0184	0.0273	0.0269	0.0208	0.0196	1	1	1	1	1	1
24	10000	0.2	0.4	0.4	0.3	0.3	1	1	0.4024	0.5125	0.4123	0.4105	0.4887	0.4881	0.4886	0.4147	0.0083	0.0079	0.0103	0.0104	0.0096	0.0076	0.0105	0.01	0.0144	0.0142	0.0113	0.0107	1	1	1	1	1	1
25	3000	0	0	0	0.7	0.3	1	1	0	-0.0008	-0.0009	-0.0009	-0.0008	-0.0131	-0.0006	-0.0109	0.0153	0.0153	0.0335	0.0269	0.0281	0.0224	0.0152	0.0152	0.0328	0.0251	0.0276	0.0213	0.046	0.045	0.04	0.046	0.046	0.0525
26	10000	0	0	0	0.7	0.3	1	1	0	0	0.0001	0	0.0002	-0.0062	0.0002	-0.0052	0.0084	0.0084	0.0183	0.0143	0.0153	0.0121	0.0085	0.0084	0.0185	0.014	0.0155	0.0115	0.0565	0.0485	0.055	0.056	0.0525	0.0495
27	3000	0.2	0	0	0.7	0.3	1	1	0.2	0.1996	0.1999	0.1997	0.2	0.1874	0.2002	0.1891	0.0149	0.0148	0.0328	0.0263	0.0273	0.022	0.0156	0.0156	0.0367	0.0268	0.0322	0.023	1	1	1	1	0.999	1
28	10000	0.2	0	0	0.7	0.3	1	1	0.2	0.1999	0.2001	0.2	0.1993	0.1929	0.1996	0.194	0.0081	0.0081	0.0179	0.0142	0.0149	0.0119	0.0088	0.0088	0.0206	0.0153	0.0179	0.0131	1	1	1	1	1	1
29	3000	0	0.4	0	0.7	0.3	1	1	0	0.1837	0	-0.0062	0.0007	-0.0148	0.0005	-0.0123	0.0207	0.0185	0.039	0.0378	0.0282	0.0225	0.0204	0.018	0.0387	0.038	0.0281	0.0213	0.0505	0.0545	0.0535	0.06	0.0605	0.068
30	10000	0	0.4	0	0.7	0.3	1	1	0	0.1834	0.0001	-0.0033	0.0006	-0.0074	0.0005	-0.0062	0.0113	0.0101	0.0214	0.0202	0.0153	0.012	0.0113	0.0098	0.0221	0.0201	0.0153	0.0113	0.051	0.056	0.0475	0.055	0.057	0.051
31	3000	0.2	0.4	0	0.7	0.3	1	1	0.2	0.3614	0.2004	0.1946	0.2009	0.1894	0.201	0.1885	0.0194	0.0177	0.0364	0.0359	0.0275	0.0218	0.0213	0.0189	0.047	0.0412	0.0326	0.0233	1	0.9935	1	1	0.9935	1
32	10000	0.2	0.4	0	0.7	0.3	1	1	0.2	0.3609	0.2001	0.1972	0.1997	0.1931	0.2001	0.1937	0.0106	0.0097	0.0199	0.0191	0.015	0.0118	0.0111	0.01	0.0254	0.0215	0.0171	0.0123	1	1	1	1	1	1
33	3000	0	0	0.2	0.7	0.3	1	1	0.0574	0.0577	0.0577	0.0576	0.191	0.0581	0.1907	0.0581	0.0153	0.0152	0.0368	0.0186	0.032	0.0155	0.0153	0.0153	0.0333	0.0183	0.0279	0.0153	0.9615	1	1	0.962	0.881	0.9615
34	10000	0	0	0.2	0.7	0.3	1	1	0.0574	0.0577	0.0577	0.0576	0.1917	0.0579	0.1918	0.0579	0.0084	0.0083	0.0201	0.0101	0.0175	0.0084	0.0086	0.0086	0.0186	0.0103	0.0157	0.0086	1	1	1	1	1	1
35	3000	0.2	0	0.2	0.7	0.3	1	1	0.2562	0.2564	0.2564	0.2561	0.3874	-0.4026	0.3874	0.2568	0.0146	0.0146	0.0358	0.018	0.0308	0.0149	0.0164	0.0164	0.0372	20.9674	0.0331	0.0167	1	1	1	1	1	1
36	10000	0.2	0	0.2	0.7	0.3	1	1	0.2562	0.2565	0.2564	0.2564	0.3875	0.2568	0.3876	0.2567	0.008	0.008	0.0195	0.0098	0.0168	0.0081	0.0089	0.0089	0.0203	0.0106	0.0178	0.0091	1	1	1	1	1	1
37	3000	0	0.4	0.2	0.7	0.3	1	1	0.0574	0.2401	0.0643	0.0581	0.1902	0.1865	0.1913	0.0635	0.0203	0.0183	0.0331	0.0338	0.0321	0.0166	0.0203	0.0178	0.0389	0.0378	0.0281	0.0168	0.8795	0.9985	1	0.8745	0.9985	0.9705
38	10000	0	0.4	0.2	0.7	0.3	1	1	0.0574	0.241	0.0648	0.0614	0.1918	0.1899	0.1918	0.0647	0.0111	0.01	0.018	0.0184	0.0175	0.009	0.0115	0.0099	0.0214	0.0209	0.0157	0.0095	1	1	1	1	1	1
39	3000	0.2	0.4	0.2	0.7	0.3	1	1	0.2562	0.4163	0.2627	0.2576	0.3868	0.3814	0.3882	0.2625	0.0188	0.0172	0.0308	0.0292	0.031	0.0159	0.0213	0.0188	0.0479	0.0416	0.0328	0.0178	1	1	1	1	1	1
40	10000	0.2	0.4	0.2	0.7	0.3	1	1	0.2562	0.4175	0.2639	0.2608	0.3879	0.3866	0.3881	0.2635	0.0103	0.0094	0.0167	0.0166	0.0168	0.0086	0.0116	0.0102	0.0258	0.0245	0.0175	0.0098	1	1	1	1	1	1
41	3000	0	0	0.4	0.7	0.3	1	1	0.1149	0.1149	0.1153	0.1152	0.3822	-3.3375	0.3835	0.1169	0.0152	0.0151	0.0453	0.0185	0.0416	0.0156	0.0157	0.0157	0.0331	51.666	0.0282	0.016	1	1	1	1	1	1
42	10000	0	0	0.4	0.7	0.3	1	1	0.1149	0.1144	0.1146	0.1146	0.3823	0.1154	0.3824	0.1158	0.0083	0.0083	0.0248	0.0101	0.0227	0.0085	0.0087	0.0087	0.0192	0.0104	0.016	0.0088	1	1	1	1	1	1
43	3000	0.2	0	0.4	0.7	0.3	1	1	0.3101	0.3091	0.3095	0.3092	0.5648	-265.881	0.5654	0.3122	0.0142	0.0142	0.0434	0.0112	0.0394	0.0147	0.0163	0.0163	0.0379	351.495	0.0336	0.0292	1	1	1	1	1	1
44	10000	0.2	0	0.4	0.7	0.3	1	1	0.3101	0.3098	0.31	0.31	0.5662	-279.226	0.5668	0.3112	0.0078	0.0078	0.0238	0.0058	0.0216	0.0079	0.0089	0.0089	0.0205	351.469	0.0182	0.0094	1	1	1	1	1	1
45	3000	0	0.4	0.4	0.7	0.3	1	1	0.1149	0.2991	0.1301	0.1238	0.3843	0.0056	0.3837	0.1285	0.0199	0.0179	0.0335	0.0178	0.0416	0.0165	0.0207	0.0181	0.0391	13.1411	0.0284	0.0177	1	1	1	1	1	1
46	10000	0	0.4	0.4	0.7	0.3	1	1	0.1149	0.298	0.1291	0.1258	0.3823	0.2982	0.3823	0.1288	0.0109	0.0098	0.0183	0.0096	0.0227	0.009	0.0111	0.0098	0.0218	0.0104	0.0159	0.0097	1	1	1	1	1	1
47	3000	0.2	0.4	0.4	0.7	0.3	1	1	0.3101	0.4714	0.3245	0.3192	0.5674	-42.9918	0.5685	0.323	0.0182	0.0166	0.0317	0.0152	0.0397	0.0155	0.0213	0.0189	0.049	149.139	0.0335	0.0183	1	1	1	1	1	1
48	10000	0.2	0.4	0.4	0.7	0.3	1	1	0.3101	0.4711	0.324	0.3213	0.5674	-6.4374	0.5675	0.3238	0.01	0.0092	0.0173	0.0088	0.0216	0.0084	0.0118	0.0106	0.027	59.5697	0.0188	0.0101	1	1	1	1	1	1
49	3000	0	0	0	0.3	0.7	1	1	0	0.0002	0.0001	-0.0001	-0.0001	-0.0049	-0.0002	-0.0029	0.01	0.01	0.0218	0.0203	0.012	0.0112	0.0098	0.0098	0.0216	0.0196	0.0117	0.0106	0.048	0.045	0.0455	0.0475	0.0485	0.0465
50	10000	0	0	0	0.3	0.7	1	1	0	-0.0002	0	-0.0001	-0.0001	-0.0028	0	-0.0016	0.0055	0.0055	0.012	0.011	0.0066	0.006	0.0055	0.0055	0.0118	0.0106	0.0066	0.0059	0.0525	0.0365	0.051	0.052	0.042	0.054
51	3000	0.2	0	0	0.3	0.7	1	1	0.2	0.2004	0.2003	0.2001	0.2003	0.1954	0.2003	0.1975	0.0093	0.0093	0.0214	0.0199	0.0112	0.0103	0.0104	0.0104	0.0226	0.0201	0.0132	0.0117	1	1	1	1	1	1
52	10000	0.2	0	0	0.3	0.7	1	1	0.2	0.1996	0.2	0.1999	0.1997	0.1971	0.2	0.1985	0.0051	0.0051	0.0117	0.0108	0.0061	0.0056	0.0059	0.0059	0.0124	0.0111	0.0074	0.0066	1	1	1	1	1	1
53	3000	0	0.4	0	0.3	0.7	1	1	0	0.1823	-0.0007	-0.0052	-0.001	-0.0089	-0.0005	-0.005	0.0123	0.0113	0.0262	0.0238	0.0121	0.0111	0.0123	0.011	0.0263	0.0233	0.0123	0.0112	0.049	0.0515	0.0555	0.0735	0.0525	0.0735
54	10000	0	0.4	0	0.3	0.7	1	1	0	0.1832	0.0002	-0.0024	-0.0003	-0.0047	-0.0001	-0.0024	0.0067	0.0061	0.0143	0.0129	0.0066	0.006	0.0066	0.006	0.0144	0.0125	0.0064	0.0059	0.047	0.0495	0.047	0.0685	0.056	0.0695
55	3000	0.2	0.4	0	0.3	0.7	1	1	0.2	0.3732	0.2001	0.196	0.1991	0.1918	0.2004	0.1961	0.0115	0.0105	0.0247	0.0226	0.0113	0.0103	0.0129	0.0117	0.0285	0.0243	0.0135	0.012	1	1	1	1	1	1
56	10000	0.2	0.4	0	0.3	0.7	1	1	0.2	0.3735	0.1998	0.1975	0.1998	0.1957	0.1998	0.1976	0.0063	0.0058	0.0135	0.0122	0.0061	0.0057	0.0073	0.0065	0.0159	0.0133	0.0073	0.0066	1	1	1	1	1	1
57	3000	0	0	0.2	0.3	0.7	1	1	0.0574	0.0575	0.0577	0.0576	0.0818	0.0578	0.0822	0.0582	0.01	0.0099	0.0219	0.0185	0.0121	0.01	0.01	0.01	0.0212	0.0177	0.0121	0.0101	1	0.9685	1	1	0.8905	1
58	10000	0	0	0.2	0.3	0.7	1	1	0.0574	0.0571	0.0574	0.0574	0.0817	0.0573	0.082	0.0577	0.0054	0.0054	0.012	0.01	0.0066	0.0055	0.0055	0.0055	0.0119	0.0101	0.0065	0.0055	1	1	1	1	1	1
59	3000	0.2	0	0.2	0.3	0.7	1	1	0.253	0.2535	0.253	0.2528	0.2763	0.2538	0.2757	0.2534	0.0089	0.0088	0.0212	0.018	0.0108	0.0089	0.011	0.011	0.0227	0.0186	0.0137	0.0113	1	1	1	1	1	1
60	10000	0.2	0	0.2	0.3	0.7	1	1	0.253	0.2527	0.2529	0.2529	0.2752	0.2529	0.2755	0.2532	0.0049	0.0048	0.0116	0.0097	0.0059	0.0049	0.006	0.006	0.0124	0.0102	0.0076	0.0061	1	1	1	1	1	1
61	3000	0	0.4	0.2	0.3	0.7	1	1	0.0574	0.2408	0.0602	0.0556	0.0824	0.0753	0.082	0.0595	0.0122	0.0111	0.0248	0.023	0.0121	0.0103	0.0126	0.0113	0.0265	0.0237	0.0124	0.0112	0.995	0.887	1	0.995	0.8815	0.9995
62	10000	0	0.4	0.2	0.3	0.7	1	1	0.0574	0.2411	0.0604	0.0581	0.0827	0.0788	0.0821	0.0604	0.0067	0.0061	0.0136	0.0125	0.0066	0.0056	0.0065	0.0059	0.0143	0.0126	0.0064	0.0061	1	1	1	1	1	1
63	3000	0.2	0.4	0.2	0.3	0.7	1	1	0.253	0.427	0.256	0.2516	0.2759	0.2695	0.2763	0.2552	0.0111	0.01	0.0233	0.0216	0.0109	0.0092	0.0133	0.0119	0.0287	0.0246	0.0137	0.0122	1	1	1	1	1	1
64	10000	0.2	0.4	0.2	0.3	0.7	1	1	0.253	0.4268	0.2558	0.2535	0.2758	0.2722	0.276	0.2558	0.0061	0.0055	0.0127	0.0117	0.0059	0.005	0.0073	0.0067	0.0162	0.0138	0.0076	0.0068	1	1	1	1	1	1
65	3000	0	0	0.4	0.3	0.7	1	1	0.1149	0.1151	0.1148	0.1146	0.1645	0.1162	0.1643	0.1162	0.0098	0.0097	0.0221	0.0183	0.0124	0.0099	0.0104	0.0104	0.0218	0.0184	0.0126	0.0108	1	1	1	1	1	1
66	10000	0	0	0.4	0.3	0.7	1	1	0.1149	0.1144	0.1147	0.1147	0.1638	0.1151	0.1641	0.1157	0.0054	0.0054	0.0121	0.01	0.0068	0.0054	0.0057	0.0057	0.0118	0.01	0.0069	0.0059	1	1	1	1	1	1
67	3000	0.2	0	0.4	0.3	0.7	1	1	0.2973	0.2975	0.2977	0.2975	0.3392	0.2985	0.3394	0.299	0.0084	0.0084	0.0211	0.0176	0.0106	0.0085	0.0115	0.0115	0.0234	0.0197	0.0143	0.0123	1	1	1	1	1	1
68	10000	0.2	0	0.4	0.3	0.7	1	1	0.2973	0.2972	0.2974	0.2974	0.3389	0.2977	0.3392	0.2983	0.0046	0.0046	0.0116	0.0096	0.0058	0.0046	0.0062	0.0063	0.0124	0.0104	0.008	0.0067	1	1	1	1	1	1
69	3000	0	0.4	0.4	0.3	0.7	1	1	0.1149	0.2972	0.1203	0.1161	0.1631	0.1575	0.1644	0.1214	0.012	0.0109	0.0236	0.0224	0.0125	0.0101	0.0126	0.0115	0.0256	0.0228	0.0125	0.012	1	1	1	1	1	1
70	10000	0	0.4	0.4	0.3	0.7	1	1	0.1149	0.2983	0.1209	0.1185	0.1643	0.161	0.1644	0.1218	0.0066	0.006	0.0129	0.0121	0.0068	0.0055	0.0067	0.0062	0.0145	0.0127	0.0067	0.0066	1	1	1	1	1	1
71	3000	0.2	0.4	0.4	0.3	0.7	1	1	0.2973	0.4715	0.3026	0.2982	0.339	0.3332	0.3393	0.3029	0.0107	0.0095	0.0221	0.0208	0.0107	0.0087	0.014	0.0126	0.0289	0.0254	0.0141	0.0132	1	1	1	1	1	1
72	10000	0.2	0.4	0.4	0.3	0.7	1	1	0.2973	0.4709	0.3023	0.3	0.3386	0.3356	0.3392	0.303	0.0058	0.0053	0.0121	0.0113	0.0058	0.0048	0.0076	0.0069	0.0162	0.0142	0.0077	0.0073	1	1	1	1	1	1
73	3000	0	0	0	0.7	0.7	1	1	0	0.0008	0	-0.0001	0.0008	-0.0112	-0.0004	-0.0072	0.01	0.01	0.0334	0.0269	0.0183	0.0149	0.0099	0.0099	0.0329	0.0257	0.0185	0.0143	0.049	0.0445	0.0475	0.0495	0.043	0.0555
74	10000	0	0	0	0.7	0.7	1	1	0	0.0001	-0.0001	-0.0001	0.0002	-0.0064	-0.0002	-0.0037	0.0055	0.0055	0.0183	0.0144	0.01	0.008	0.0056	0.0056	0.0187	0.0141	0.0102	0.0077	0.0515	0.057	0.0555	0.05	0.051	0.053
75	3000	0.2	0	0	0.7	0.7	1	1	0.2	0.2001	0.2001	0.1998	0.201	0.1885	0.2012	0.1929	0.0093	0.0093	0.0327	0.0261	0.017	0.0134	0.0104	0.0104	0.0358	0.0261	0.0239	0.0168	1	1	1	1	1	1
76	10000	0.2	0	0	0.7	0.7	1	1	0.2	0.1999	0.2	0.1999	0.1993	0.193	0.2	0.1958	0.0051	0.0051	0.0179	0.0142	0.0093	0.0074	0.0058	0.0058	0.0202	0.0149	0.0135	0.0096	1	1	1	1	1	1
77	3000	0	0.4	0	0.7	0.7	1	1	0	0.2802	0.0007	-0.0069	0.0002	-0.0228	0.0014	-0.009	0.0154	0.0129	0.0455	0.041	0.0185	0.0142	0.0151	0.0125	0.0462	0.0402	0.0186	0.0139	0.052	0.0615	0.0535	0.1015	0.0835	0.0975
78	10000	0	0.4	0	0.7	0.7	1	1	0	0.28	0	-0.0038	0	-0.0123	0.0001	-0.005	0.0084	0.0071	0.0249	0.0217	0.01	0.0078	0.0082	0.0067	0.0253	0.021	0.01	0.0075	0.0485	0.05	0.0505	0.08	0.0795	0.083
79	3000	0.2	0.4	0	0.7	0.7	1	1	0.2	0.4573	0.1996	0.1932	0.2003	0.1799	0.2002	0.19	0.0143	0.0121	0.042	0.0378	0.0174	0.0136	0.0163	0.0132	0.0538	0.0416	0.024	0.0165	1	0.9715	1	1	0.9715	1
80	10000	0.2	0.4	0	0.7	0.7	1	1	0.2	0.4577	0.2001	0.1964	0.2004	0.1891	0.2002	0.1946	0.0078	0.0066	0.023	0.0202	0.0094	0.0073	0.009	0.0073	0.0308	0.023	0.0136	0.0092	1	1	1	1	1	1
81	3000	0	0	0.2	0.7	0.7	1	1	0.03	0.0308	0.0303	0.0302	0.1003	0.031	0.1001	0.0305	0.01	0.01	0.0343	0.0187	0.02	0.0102	0.0103	0.0103	0.0333	0.0185	0.0187	0.0103	0.8505	0.845	0.9995	0.8475	0.387	0.844
82	10000	0	0	0.2	0.7	0.7	1	1	0.03	0.03	0.03	0.03	0.0999	0.0301	0.1003	0.0302	0.0055	0.0055	0.0188	0.0101	0.0109	0.0055	0.0053	0.0053	0.0181	0.0101	0.0101	0.0053	1	1	1	1	0.842	1
83	3000	0.2	0	0.2	0.7	0.7	1	1	0.2288	0.2295	0.2296	0.2293	0.2967	0.2297	0.297	0.2298	0.0091	0.009	0.0335	0.0183	0.0185	0.0092	0.0108	0.0108	0.0366	0.0183	0.0242	0.011	1	1	1	1	1	1
84	10000	0.2	0	0.2	0.7	0.7	1	1	0.2288	0.229	0.229	0.2289	0.2956	0.2291	0.296	0.2291	0.005	0.005	0.0183	0.0098	0.0101	0.005	0.0059	0.0059	0.0203	0.0101	0.0134	0.006	1	1	1	1	1	1
85	3000	0	0.4	0.2	0.7	0.7	1	1	0.03	0.3101	0.0337	0.0266	0.1005	0.0835	0.1007	0.0319	0.0153	0.0129	0.04	0.0379	0.0202	0.011	0.0153	0.0125	0.0455	0.0392	0.0185	0.0125	0.5955	0.6595	0.9995	0.5465	0.5975	0.808
86	10000	0	0.4	0.2	0.7	0.7	1	1	0.03	0.3101	0.034	0.03	0.0996	0.0908	0.1004	0.0333	0.0083	0.007	0.0219	0.0202	0.011	0.0059	0.0085	0.0069	0.0255	0.0214	0.0102	0.0069	0.9745	0.9795	1	0.9745	0.9785	1
87	3000	0.2	0.4	0.2	0.7	0.7	1	1	0.2288	0.4865	0.2327	0.2259	0.2963	0.2829	0.2966	0.2306	0.014	0.0118	0.0366	0.0351	0.0187	0.0101	0.0166	0.0131	0.0549	0.0457	0.0246	0.0129	1	1	1	1	1	1
88	10000	0.2	0.4	0.2	0.7	0.7	1	1	0.2288	0.4864	0.2323	0.2288	0.296	0.2883	0.2961	0.232	0.0077	0.0065	0.02	0.0186	0.0102	0.0054	0.0089	0.0073	0.0297	0.0241	0.0136	0.0072	1	1	1	1	1	1
89	3000	0	0	0.4	0.7	0.7	1	1	0.06	0.0602	0.06	0.0599	0.1997	0.0607	0.1999	0.0607	0.01	0.0099	0.0371	0.0186	0.0244	0.0102	0.0103	0.0102	0.0331	0.0183	0.019	0.0103	1	1	1	1	0.9115	1
90	10000	0	0	0.4	0.7	0.7	1	1	0.06	0.0597	0.06	0.0599	0.1997	0.06	0.1999	0.0605	0.0054	0.0054	0.0203	0.0101	0.0133	0.0055	0.0054	0.0054	0.0178	0.0099	0.0101	0.0055	1	1	1	1	1	1
91	3000	0.2	0	0.4	0.7	0.7	1	1	0.2552	0.2558	0.2558	0.2555	0.3855	-0.3817	0.3853	0.2566	0.0088	0.0088	0.0357	0.018	0.0221	0.0091	0.0114	0.0114	0.0374	20.1757	0.0251	0.0121	1	1	1	1	1	1
92	10000	0.2	0	0.4	0.7	0.7	1	1	0.2552	0.255	0.2549	0.2548	0.3836	0.2553	0.3834	0.2554	0.0048	0.0048	0.0195	0.0098	0.012	0.0049	0.0059	0.0059	0.0199	0.0101	0.0135	0.0061	1	1	1	1	1	1
93	3000	0	0.4	0.4	0.7	0.7	1	1	0.06	0.3405	0.0678	0.0606	0.2014	0.1907	0.2003	0.0662	0.0151	0.0127	0.0353	0.0354	0.0244	0.0108	0.0152	0.0127	0.0459	0.0409	0.0188	0.0132	0.9925	0.9955	1	0.993	0.9945	1
94	10000	0	0.4	0.4	0.7	0.7	1	1	0.06	0.3401	0.0678	0.0638	0.1998	0.1941	0.2	0.0673	0.0083	0.0069	0.0193	0.0189	0.0133	0.0059	0.0083	0.0069	0.0248	0.0216	0.0103	0.0073	1	1	1	1	1	1
95	3000	0.2	0.4	0.4	0.7	0.7	1	1	0.2552	0.5125	0.2618	0.255	0.3839	0.3758	0.3847	0.2603	0.0138	0.0115	0.0325	0.0328	0.0224	0.0098	0.0166	0.0137	0.0582	0.0527	0.0257	0.0141	1	1	1	1	1	1
96	10000	0.2	0.4	0.4	0.7	0.7	1	1	0.2552	0.5127	0.2623	0.2585	0.3836	0.3788	0.384	0.2616	0.0075	0.0063	0.0177	0.0173	0.0121	0.0053	0.0094	0.0078	0.0304	0.0265	0.0139	0.0078	1	1	1	1	1	1

### Sheet: Simulations Second Set
	N	Causal effect	Gen cor	Nongenetic cor	Heritability X	Heritability Y	f1	f2	True Residual Association	Observed cor	GsensY	GsensY cons	GsensX	GsensX cons	GsensXY	GsensXY cons	SE GsensY	SE GsensY cons	SE GsensX	SE GsensX cons	SE GsensXY	SE GsensXY cons	SD GsensY	SD GsensY cons	SD GsensX	SD GsensX cons	SD GsensXY	SD GsensXY cons	EDR GsensY	EDR GsensY cons	EDR GsensX	EDR GsensX cons	EDR GsensXY	EDR GsensXY cons
1	3000	0	0	0	0.7	0.7	0.1429	0.1429	0	-0.0001	0.0006	-0.0139	0.0039	-0.0498	0.0051	-0.1409	0.0392	0.0282	0.1304	0.0724	0.3224	0.1819	0.0398	0.0268	0.1314	0.0771	0.3296	0.1878	0.044	0.043	0.014	0.047	0.0465	0.033
2	10000	0	0	0	0.7	0.7	0.1429	0.1429	0	-0.0001	-0.0012	-0.0082	0.002	-0.0269	-0.0045	-0.0741	0.0213	0.0155	0.071	0.0395	0.1569	0.0913	0.021	0.0147	0.0706	0.0414	0.1555	0.0924	0.0495	0.05	0.0265	0.056	0.049	0.0425
3	3000	0.2	0	0	0.7	0.7	0.1429	0.1429	0.2	0.1994	0.201	0.1862	0.1951	0.1471	0.2044	0.0605	0.0391	0.027	0.128	0.0751	0.3174	0.1798	0.0393	0.0263	0.128	0.0777	0.3174	0.1861	0.9995	0.3325	0.0405	0.9995	0.4835	0.332
4	10000	0.2	0	0	0.7	0.7	0.1429	0.1429	0.2	0.1998	0.2	0.1921	0.1993	0.1715	0.1966	0.1269	0.0212	0.0151	0.0695	0.0401	0.1562	0.09	0.0218	0.0148	0.0713	0.0426	0.1565	0.0913	1	0.8125	0.2445	1	0.8125	0.507
5	3000	0	0.4	0	0.7	0.7	0.1429	0.1429	0	0.2798	-0.0024	-0.0024	0.0006	0.0001	0.0147	-0.1362	0.0444	0.0444	0.1301	0.1289	0.3344	0.1762	0.0444	0.0444	0.1279	0.1269	0.3324	0.1747	0.0465	0.0485	0.0185	0.0465	0.0485	0.0185
6	10000	0	0.4	0	0.7	0.7	0.1429	0.1429	0	0.2801	-0.0002	-0.0002	0.0013	0.0013	0.0094	-0.0686	0.0239	0.0239	0.0709	0.0709	0.1603	0.0875	0.0241	0.0241	0.0705	0.0705	0.1622	0.085	0.0475	0.0495	0.0135	0.0475	0.0495	0.037
7	3000	0.2	0.4	0	0.7	0.7	0.1429	0.1429	0.2	0.4572	0.2004	0.2004	0.2011	0.2005	0.2208	0.0787	0.035	0.035	0.1206	0.1194	0.3113	0.1574	0.036	0.036	0.122	0.1205	0.3064	0.1597	0.998	0.4145	0.0235	0.998	0.4145	0.344
8	10000	0.2	0.4	0	0.7	0.7	0.1429	0.1429	0.2	0.4577	0.2	0.2	0.2007	0.2007	0.207	0.1356	0.019	0.019	0.0656	0.0656	0.1474	0.0811	0.0189	0.0189	0.0697	0.0697	0.1476	0.0786	1	0.838	0.277	1	0.838	0.5085
9	3000	0	0	0.4	0.7	0.7	0.1429	0.1429	0.06	0.06	0.0597	0.0459	0.201	0.0514	0.2022	-0.005	0.0392	0.0283	0.1316	0.0323	0.3164	0.1314	0.0387	0.0266	0.128	0.0358	0.3076	0.142	0.328	0.3245	0.024	0.4795	0.7985	0.202
10	10000	0	0	0.4	0.7	0.7	0.1429	0.1429	0.06	0.0599	0.0597	0.0524	0.2	0.0591	0.1918	0.0435	0.0213	0.0154	0.0715	0.0114	0.157	0.0475	0.0207	0.0141	0.0718	0.0121	0.1543	0.0521	0.816	0.809	0.214	0.818	0.976	0.6595
11	3000	0.2	0	0.4	0.7	0.7	0.1429	0.1429	0.2552	0.2549	0.2571	0.242	0.3818	0.2452	0.3842	0.1913	0.0391	0.0267	0.1272	0.035	0.3072	0.1326	0.0408	0.0271	0.1273	0.036	0.2991	0.1453	1	0.858	0.181	1	0.869	0.645
12	10000	0.2	0	0.4	0.7	0.7	0.1429	0.1429	0.2552	0.2551	0.2551	0.2475	0.3819	0.2544	0.3853	0.2398	0.0211	0.0148	0.0692	0.0113	0.1557	0.0463	0.0215	0.0148	0.0683	0.0115	0.1534	0.0502	1	1	0.7425	1	1	0.821
13	3000	0	0.4	0.4	0.7	0.7	0.1429	0.1429	0.06	0.3404	0.0667	0.0667	0.1987	0.1919	0.2249	0.0082	0.0412	0.0412	0.1241	0.1117	0.3236	0.1217	0.0409	0.0409	0.1275	0.1162	0.3151	0.1261	0.404	0.3815	0.0355	0.404	0.3815	0.2405
14	10000	0	0.4	0.4	0.7	0.7	0.1429	0.1429	0.06	0.3399	0.068	0.068	0.1986	0.1982	0.2046	0.0528	0.0223	0.0223	0.0674	0.0665	0.1601	0.046	0.0229	0.0229	0.0719	0.071	0.1571	0.047	0.8375	0.815	0.202	0.8375	0.815	0.662
15	3000	0.2	0.4	0.4	0.7	0.7	0.1429	0.1429	0.2552	0.5132	0.262	0.262	0.3847	0.3771	0.397	0.2077	0.0323	0.0323	0.1133	0.1011	0.2897	0.1115	0.0344	0.0344	0.1214	0.1087	0.2867	0.1154	0.9995	0.8965	0.163	0.9995	0.8965	0.655
16	10000	0.2	0.4	0.4	0.7	0.7	0.1429	0.1429	0.2552	0.5131	0.2625	0.2625	0.3853	0.3848	0.3863	0.2474	0.0175	0.0175	0.0616	0.0606	0.1475	0.0417	0.0184	0.0184	0.0641	0.063	0.1523	0.0457	1	1	0.8005	1	1	0.8235
17	3000	0	0	0	0.7	0.7	0.0143	0.1429	0	-0.0001	-0.0004	-0.0145	0.02	-0.163	0.0084	-0.412	0.0392	0.0282	0.4487	0.2252	0.9038	0.4924	0.0396	0.0274	0.4399	0.252	0.8677	0.4882	0.04	0.0225	0.43	0.049	0.0365	0.221
18	10000	0	0	0	0.7	0.7	0.0143	0.1429	0	0.0004	-0.0006	-0.0079	-0.0049	-0.0965	0.0073	-0.2621	0.0213	0.0156	0.2362	0.1254	0.5916	0.3155	0.0217	0.0149	0.2381	0.1395	0.5735	0.3201	0.0555	0.0485	0.155	0.054	0.052	0.104
19	3000	0.2	0	0	0.7	0.7	0.0143	0.1429	0.2	0.2001	0.1997	0.1856	0.1952	0.0253	0.185	-0.2207	0.039	0.0275	0.4429	0.2376	0.8689	0.5444	0.0407	0.0278	0.4353	0.2524	0.8049	0.536	1	0.06	0.441	1	0.487	0.548
20	10000	0.2	0	0	0.7	0.7	0.0143	0.1429	0.2	0.2001	0.1999	0.1923	0.194	0.1053	0.2045	-0.0494	0.0212	0.0152	0.232	0.1243	0.563	0.3141	0.0213	0.0142	0.2304	0.1374	0.5392	0.2984	1	0.129	0.168	1	0.487	0.3925
21	3000	0	0.4	0	0.7	0.7	0.0143	0.1429	0	0.2803	-0.0043	-0.0043	0.0062	-0.0583	0.0113	-0.41	0.0446	0.0446	0.438	0.3341	1.1781	0.4846	0.0457	0.0457	0.4387	0.3533	0.9364	0.4699	0.0505	0.0335	0.4085	0.0505	0.263	0.2375
22	10000	0	0.4	0	0.7	0.7	0.0143	0.1429	0	0.28	-0.001	-0.001	-0.0027	-0.0138	0.0373	-0.2534	0.024	0.024	0.2292	0.2079	0.6062	0.2937	0.0239	0.0239	0.2301	0.2107	0.5959	0.3093	0.05	0.046	0.187	0.05	0.115	0.0915
23	3000	0.2	0.4	0	0.7	0.7	0.0143	0.1429	0.2	0.4576	0.1992	0.1992	0.1862	0.1273	0.2224	-0.2024	0.0351	0.0351	0.4048	0.3139	0.9355	0.452	0.0368	0.0368	0.4111	0.3301	0.8897	0.4706	0.9975	0.087	0.437	0.9975	0.2405	0.5405
24	10000	0.2	0.4	0	0.7	0.7	0.0143	0.1429	0.2	0.4579	0.2003	0.2003	0.1961	0.1859	0.239	-0.03	0.019	0.019	0.213	0.1918	0.5767	0.2764	0.0196	0.0196	0.2089	0.1911	0.5576	0.2873	1	0.169	0.1765	1	0.172	0.381
25	3000	0	0	0.4	0.7	0.7	0.0143	0.1429	0.06	0.0601	0.0606	0.0464	0.2066	-0.043	0.1074	-0.3183	0.0391	0.0282	0.4552	0.1728	0.9798	0.6065	0.0387	0.0262	0.4317	0.2073	0.8796	0.5493	0.3345	0.045	0.4345	0.482	0.585	0.3105
26	10000	0	0	0.4	0.7	0.7	0.0143	0.1429	0.06	0.06	0.0608	0.0528	0.2046	0.0193	0.1869	-0.1222	0.0213	0.0153	0.2374	0.0712	0.5655	0.2741	0.0216	0.0145	0.2416	0.0956	0.5623	0.3104	0.813	0.1345	0.1785	0.816	0.733	0.4805
27	3000	0.2	0	0.4	0.7	0.7	0.0143	0.1429	0.2552	0.2554	0.2559	0.2414	0.3778	0.1456	0.2835	-0.0915	0.039	0.0272	0.4391	0.1772	1.0595	0.7062	0.0398	0.0267	0.4273	0.2028	0.7458	0.4942	1	0.1105	0.43	1	0.614	0.588
28	10000	0.2	0	0.4	0.7	0.7	0.0143	0.1429	0.2552	0.2553	0.2563	0.2482	0.3859	0.2133	0.3696	0.0799	0.0212	0.0148	0.2293	0.0727	0.5326	0.2675	0.0214	0.0142	0.2324	0.0944	0.5153	0.2789	1	0.413	0.205	1	0.713	0.5585
29	3000	0	0.4	0.4	0.7	0.7	0.0143	0.1429	0.06	0.3402	0.0667	0.0667	0.2121	0.1079	0.1511	-0.2913	0.041	0.041	0.4263	0.2713	1.0853	0.5688	0.0399	0.0399	0.4128	0.2886	0.8667	0.5258	0.3885	0.07	0.4105	0.3885	0.3785	0.3195
30	10000	0	0.4	0.4	0.7	0.7	0.0143	0.1429	0.06	0.3398	0.068	0.068	0.1988	0.1638	0.2055	-0.1141	0.0222	0.0222	0.223	0.1687	0.5811	0.2613	0.0222	0.0222	0.2218	0.1733	0.5776	0.3005	0.8455	0.1535	0.1935	0.8455	0.2575	0.465
31	3000	0.2	0.4	0.4	0.7	0.7	0.0143	0.1429	0.2552	0.5119	0.2613	0.2613	0.3777	0.2839	0.3506	-0.066	0.0324	0.0324	0.3935	0.2599	0.9828	0.4964	0.0338	0.0338	0.397	0.2814	0.807	0.472	1	0.178	0.419	1	0.3555	0.5715
32	10000	0.2	0.4	0.4	0.7	0.7	0.0143	0.1429	0.2552	0.5128	0.2623	0.2623	0.3862	0.3544	0.4044	0.1164	0.0175	0.0175	0.2041	0.1557	0.5187	0.2162	0.0184	0.0184	0.202	0.1572	0.4936	0.2532	1	0.4855	0.1915	1	0.486	0.572
33	3000	0	0	0	0.7	0.7	0.1429	0.0143	0	0.0002	-0.0007	-0.0562	-0.0023	-0.052	-0.004	-0.3714	0.1497	0.0849	0.1308	0.0757	0.7648	0.4166	0.1506	0.0889	0.1297	0.0771	0.7657	0.4078	0.0025	0.041	0.4365	0.025	0.0455	0.2345
34	10000	0	0	0	0.7	0.7	0.1429	0.0143	0	0.0004	0.0023	-0.0276	0.0003	-0.0277	0.0026	-0.2352	0.0727	0.0404	0.071	0.0412	0.5596	0.3065	0.0737	0.0437	0.0719	0.0425	0.5518	0.31	0.033	0.0525	0.163	0.0445	0.055	0.103
35	3000	0.2	0	0	0.7	0.7	0.1429	0.0143	0.2	0.2	0.2078	0.1464	0.1962	0.1482	0.1714	-0.146	0.1525	0.0756	0.128	0.0741	0.7954	0.4529	0.1592	0.0831	0.1292	0.0791	0.6943	0.396	0.2435	0.343	0.339	0.493	0.4925	0.211
36	10000	0.2	0	0	0.7	0.7	0.1429	0.0143	0.2	0.1998	0.2025	0.1725	0.1979	0.1707	0.2034	-0.0279	0.0727	0.0388	0.0696	0.0404	0.5336	0.2804	0.0734	0.0403	0.0721	0.0436	0.5279	0.3023	0.8395	0.8185	0.179	0.8395	0.8185	0.4695
37	3000	0	0.4	0	0.7	0.7	0.1429	0.0143	0	0.2802	-0.0348	-0.0287	-0.0039	-0.0043	0.0331	-0.3554	0.1953	0.2119	0.1302	0.129	0.8209	0.4247	0.4636	0.2422	0.1277	0.1268	0.7686	0.4004	0.0245	0.037	0.405	0.0275	0.0375	0.2055
38	10000	0	0.4	0	0.7	0.7	0.1429	0.0143	0	0.2796	-0.0089	-0.0089	0.0015	0.0015	0.0198	-0.2365	0.0814	0.0814	0.0708	0.0708	0.5775	0.3039	0.0824	0.0824	0.0703	0.0703	0.5707	0.3068	0.0375	0.049	0.183	0.0375	0.049	0.0755
39	3000	0.2	0.4	0	0.7	0.7	0.1429	0.0143	0.2	0.4577	0.1899	0.1891	0.1986	0.198	0.2109	-0.1382	0.1322	0.1297	0.1209	0.1195	0.7708	0.4182	0.1367	0.1349	0.1294	0.1281	0.7214	0.3974	0.461	0.4055	0.4035	0.462	0.4055	0.2755
40	10000	0.2	0.4	0	0.7	0.7	0.1429	0.0143	0.2	0.4573	0.1985	0.1985	0.1969	0.1969	0.2459	-0.0084	0.0616	0.0616	0.0658	0.0658	0.5461	0.2707	0.062	0.062	0.0703	0.0703	0.5325	0.2739	0.8655	0.825	0.1765	0.8655	0.825	0.4435
41	3000	0	0	0.4	0.7	0.7	0.1429	0.0143	0.06	0.0593	0.062	0.0049	0.2004	0.0499	0.0944	-0.259	0.1497	0.0805	0.1316	0.0328	0.7981	0.4701	0.15	0.0866	0.1307	0.0374	0.7469	0.4393	0.0095	0.324	0.4025	0.4575	0.7855	0.1845
42	10000	0	0	0.4	0.7	0.7	0.1429	0.0143	0.06	0.0606	0.0609	0.0326	0.2003	0.06	0.1759	-0.1156	0.0724	0.0406	0.0715	0.0112	0.5552	0.2869	0.072	0.0426	0.0704	0.011	0.5622	0.3199	0.11	0.8045	0.18	0.4995	0.9805	0.1315
43	3000	0.2	0	0.4	0.7	0.7	0.1429	0.0143	0.2552	0.2553	0.2818	0.2064	0.3793	0.2454	0.32	-0.0136	0.1523	0.0711	0.1274	0.035	0.6984	0.4196	0.5854	0.0752	0.1268	0.0371	0.6746	0.4106	0.459	0.8535	0.392	0.5865	0.869	0.371
44	10000	0.2	0	0.4	0.7	0.7	0.1429	0.0143	0.2552	0.2555	0.259	0.2288	0.3834	0.2546	0.3655	0.0994	0.073	0.0381	0.0692	0.0117	0.5145	0.2688	0.0741	0.0402	0.0691	0.0118	0.5061	0.2875	0.969	1	0.1965	0.969	1	0.66
45	3000	0	0.4	0.4	0.7	0.7	0.1429	0.0143	0.06	0.3403	0.0468	0.0458	0.2008	0.1927	0.1537	-0.228	0.1714	0.169	0.1239	0.1115	0.7982	0.469	0.1816	0.1796	0.1292	0.1157	0.7423	0.4253	0.0935	0.394	0.4085	0.095	0.394	0.1865
46	10000	0	0.4	0.4	0.7	0.7	0.1429	0.0143	0.06	0.3401	0.0663	0.0663	0.1987	0.1984	0.2284	-0.0876	0.0735	0.0735	0.0675	0.0666	0.5491	0.2616	0.0728	0.0728	0.0688	0.0682	0.5518	0.2891	0.199	0.819	0.2075	0.199	0.819	0.1445
47	3000	0.2	0.4	0.4	0.7	0.7	0.1429	0.0143	0.2552	0.5135	0.252	0.2579	0.3864	0.3794	0.3175	-0.0021	0.115	0.1268	0.1129	0.1015	0.7284	0.431	0.3985	0.1436	0.1175	0.1059	0.6656	0.4017	0.7065	0.893	0.3785	0.7065	0.893	0.4645
48	10000	0.2	0.4	0.4	0.7	0.7	0.1429	0.0143	0.2552	0.5132	0.2637	0.2637	0.387	0.3863	0.3806	0.1143	0.0561	0.0561	0.0615	0.0602	0.4888	0.2387	0.0557	0.0557	0.0682	0.0668	0.5008	0.2741	0.9815	1	0.209	0.9815	1	0.644
49	3000	0	0	0	0.7	0.7	0.0143	0.0143	0	0.0004	-0.0006	-0.0557	0.0021	-0.174	-0.036	-0.5643	0.1483	0.0844	0.4526	0.2351	1.2404	0.682	0.1477	0.0915	0.447	0.2624	1.0405	0.5449	0.003	0.0305	0.657	0.0285	0.0435	0.3525
50	10000	0	0	0	0.7	0.7	0.0143	0.0143	0	-0.0001	0.0011	-0.0274	-0.0001	-0.0943	0.0336	-0.4395	0.0724	0.0406	0.2369	0.124	0.8321	0.4543	0.0719	0.0424	0.2384	0.1378	0.8896	0.4475	0.0265	0.047	0.6875	0.035	0.0465	0.3475
51	3000	0.2	0	0	0.7	0.7	0.0143	0.0143	0.2	0.1994	0.2102	0.1499	0.1892	0.0218	0.1938	-0.32	0.1505	0.0741	0.4431	0.2319	1.0798	0.6492	0.1471	0.077	0.4404	0.2641	1.0161	0.5376	0.2455	0.056	0.5805	0.5115	0.5	0.275
52	10000	0.2	0	0	0.7	0.7	0.0143	0.0143	0.2	0.2003	0.2018	0.1722	0.1983	0.1077	0.1955	-0.2238	0.0728	0.0388	0.2321	0.1213	0.8216	0.4596	0.0745	0.0413	0.2304	0.1379	0.8184	0.4227	0.833	0.1355	0.659	0.833	0.5005	0.536
53	3000	0	0.4	0	0.7	0.7	0.0143	0.0143	0	0.2803	-0.0669	-0.0538	-0.016	-0.0734	0.033	-0.5452	0.1945	0.1932	0.4372	0.3398	1.4518	0.6206	0.942	0.6067	0.4214	0.3415	1.2026	0.4903	0.0235	0.027	0.6175	0.0285	0.247	0.3895
54	10000	0	0.4	0	0.7	0.7	0.0143	0.0143	0	0.2796	-0.0057	-0.0057	0.0029	-0.0087	0.0272	-0.4518	0.0804	0.0804	0.2311	0.2071	0.9246	0.4509	0.0816	0.0816	0.2317	0.2125	0.9276	0.4507	0.038	0.0425	0.67	0.038	0.13	0.346
55	3000	0.2	0.4	0	0.7	0.7	0.0143	0.0143	0.2	0.4567	0.1953	0.1943	0.1951	0.1366	0.1884	-0.3131	0.1284	0.1254	0.4066	0.3111	1.2841	0.5911	0.1287	0.1261	0.4054	0.3239	1.0691	0.5119	0.458	0.0835	0.582	0.4595	0.2485	0.366
56	10000	0.2	0.4	0	0.7	0.7	0.0143	0.0143	0.2	0.4572	0.1988	0.1988	0.1942	0.1828	0.2165	-0.2178	0.0614	0.0614	0.2129	0.1912	0.9108	0.4516	0.0615	0.0615	0.2158	0.1957	0.8703	0.4235	0.8735	0.1675	0.663	0.8735	0.1705	0.548
57	3000	0	0	0.4	0.7	0.7	0.0143	0.0143	0.06	0.0596	0.0663	0.0061	0.1975	-0.0579	0.0495	-0.4949	0.1526	0.0799	0.455	0.1748	1.3526	1.1034	0.1603	0.0913	0.4575	0.2259	1.5634	0.6733	0.0085	0.056	0.657	0.457	0.583	0.283
58	10000	0	0	0.4	0.7	0.7	0.0143	0.0143	0.06	0.0601	0.0617	0.033	0.1979	0.0193	0.069	-0.3671	0.0722	0.0398	0.236	0.0729	0.9203	0.5412	0.0716	0.042	0.2381	0.0917	0.896	0.5014	0.1125	0.122	0.672	0.5085	0.719	0.3535
59	3000	0.2	0	0.4	0.7	0.7	0.0143	0.0143	0.2552	0.2551	0.277	0.2066	0.3938	0.1476	0.2254	-0.2211	0.1603	0.0712	0.4389	0.1763	1.2987	0.8702	0.3661	0.0743	0.4359	0.2002	0.932	0.6038	0.458	0.136	0.5085	0.5885	0.6195	0.276
60	10000	0.2	0	0.4	0.7	0.7	0.0143	0.0143	0.2552	0.2554	0.259	0.2294	0.3848	0.2143	0.2539	-0.1224	0.0726	0.0385	0.2288	0.0724	0.7812	0.4817	0.0718	0.039	0.2343	0.0914	0.7804	0.4412	0.974	0.3965	0.634	0.974	0.713	0.6345
61	3000	0	0.4	0.4	0.7	0.7	0.0143	0.0143	0.06	0.3397	0.0407	0.0415	0.1998	0.096	0.0376	-0.483	0.1762	0.1741	0.4237	0.2735	1.4892	0.7585	0.4216	0.3625	0.4269	0.3069	1.1024	0.5921	0.0925	0.079	0.6345	0.0945	0.379	0.3515
62	10000	0	0.4	0.4	0.7	0.7	0.0143	0.0143	0.06	0.3398	0.0616	0.0616	0.2035	0.1676	0.0914	-0.3517	0.0739	0.0739	0.2233	0.166	0.8276	0.4756	0.0749	0.0749	0.2216	0.1733	0.8957	0.494	0.1795	0.1555	0.696	0.1795	0.271	0.3705
63	3000	0.2	0.4	0.4	0.7	0.7	0.0143	0.0143	0.2552	0.5125	0.2586	0.2578	0.3863	0.2929	0.2145	-0.2358	0.1137	0.1106	0.3877	0.2508	1.3077	0.7968	0.1091	0.1066	0.3841	0.2729	0.9913	0.6814	0.6965	0.1935	0.545	0.698	0.3755	0.404
64	10000	0.2	0.4	0.4	0.7	0.7	0.0143	0.0143	0.2552	0.5131	0.2603	0.2603	0.3822	0.3498	0.3008	-0.1068	0.0564	0.0564	0.2036	0.1528	0.7976	0.4495	0.0572	0.0572	0.2089	0.1652	0.8007	0.4419	0.983	0.4875	0.6765	0.983	0.488	0.684

### Sheet: Note
In the first and second set of results: N = Number of participants Gen cor = genetic correlation F1 and F2 are ratios in the model with values set so that the polygenic score either capture all heritability (first set) or a fraction of it (set 2). Gsens Y, X and XY corresponds to estimates of the residual association based on respective functions Gsens Y, X and XY ‘cons’ correspond to the constra…
